# Negative Selection Allows DNA Mismatch Repair-Deficient Mouse Fibroblasts *In Vitro* to Tolerate High Levels of Somatic Mutations

**DOI:** 10.1101/2024.05.04.592535

**Authors:** Lei Zhang, Moonsook Lee, Xiaoxiao Hao, Joseph Ehlert, Zhongxuan Chi, Bo Jin, Alexander Y. Maslov, Albert-László Barabási, Jan H. J. Hoeijmakers, Winfried Edelmann, Jan Vijg, Xiao Dong

**Affiliations:** Institute on the Biology of Aging and Metabolism, University of Minnesota, Minneapolis, MN 55455, USA; Department of Biochemistry, Molecular Biology and Biophysics, University of Minnesota, Minneapolis, MN 55455, USA; Department of Genetics, Albert Einstein College of Medicine, Bronx, NY 10461, USA; Network Science Institute, Northeastern University, Boston, MA, USA; Department of Medicine, Brigham and Women’s Hospital, Harvard Medical School, Boston, MA, USA; Department of Network and Data Science, Central European University, Budapest, Hungary; Department of Molecular Genetics, Erasmus University Medical Center, Rotterdam, The Netherlands; University of Cologne, Faculty of Medicine, Cluster of Excellence for Aging Research, Institute for Genome Stability in Ageing and Disease, Cologne, Germany; Princess Maxima Center for Pediatric Oncology, Oncode Institute, Utrecht, The Netherlands; Department of Cell Biology, Albert Einstein College of Medicine, Bronx, NY 10461, USA; Center for Single-Cell Omics, School of Public Health, Shanghai Jiao Tong University School of Medicine, Shanghai, 200025, China; Department of Genetics, Cell Biology and Development, University of Minnesota, Minneapolis, MN 55455, USA; the Big Data Center of Sun Yat-sen Memorial Hospital, Sun Yat-sen University, Guangzhou, Guangdong 510123, China

**Keywords:** Aging, Mutation burden, Mutational signature, Single-cell whole-genome sequencing, DNA mismatch repair deficiency

## Abstract

Substantial numbers of somatic mutations have been found to accumulate with age in different human tissues. Clonal cellular amplification of some of these mutations can cause cancer and other diseases. However, it is as yet unclear if and to what extent an increased burden of random mutations can affect cellular function without clonal amplification. We tested this in cell culture, which avoids the limitation that an increased mutation burden *in vivo* typically leads to cancer. We performed single-cell whole-genome sequencing of primary fibroblasts from DNA mismatch repair (MMR) deficient *Msh2^-/-^* mice and littermate control animals after long-term passaging. Apart from analyzing somatic mutation burden we analyzed clonality, mutational signatures, and hotspots in the genome, characterizing the complete landscape of somatic mutagenesis in normal and MMR-deficient mouse primary fibroblasts during passaging. While growth rate of *Msh2^-/-^*fibroblasts was not significantly different from the controls, the number of *de novo* single-nucleotide variants (SNVs) increased linearly up until at least 30,000 SNVs per cell, with the frequency of small insertions and deletions (INDELs) plateauing in the *Msh2^-/-^* fibroblasts to about 10,000 INDELS per cell. We provide evidence for negative selection and large-scale mutation-driven population changes, including significant clonal expansion of preexisting mutations and widespread cell-strain-specific hotspots. Overall, our results provide evidence that increased somatic mutation burden drives significant cell evolutionary changes in a dynamic cell culture system without significant effects on growth. Since similar selection processes against mutations preventing organ and tissue dysfunction during aging are difficult to envision, these results suggest that increased somatic mutation burden can play a causal role in aging and diseases other than cancer.
