## Supplementary Tables for "Negative Selection Allows DNA Mismatch Repair-Deficient Mouse Fibroblasts *In Vitro* to Tolerate High Levels of Somatic Mutations"

### Sheet: Table S1
Table S1. Sequencing coverage.
SampleID	Type	Cell line	Genotype	Passage	Depth (of the whole genome)	% genome covered by at least:
						20x	15x	10x	5x	1x
MM_E_BULK	bulk	E	wild type	0 (tail)	18.6679	0.506749	0.778129	0.886392	0.926739	0.943966
MM_E_P05_02	single cell	E	wild type	5	21.3021	0.332228	0.398303	0.483481	0.601816	0.769584
MM_E_P05_03	single cell	E	wild type	5	22.6974	0.433654	0.543679	0.670996	0.805206	0.911916
MM_E_P05_04	single cell	E	wild type	5	22.8393	0.40477	0.503036	0.622536	0.761259	0.890029
MM_E_P15_01	single cell	E	wild type	15	23.391	0.396918	0.485063	0.601744	0.760831	0.911905
MM_E_P15_02	single cell	E	wild type	15	17.2838	0.300334	0.405735	0.551814	0.742046	0.909183
MM_E_P15_06	single cell	E	wild type	15	17.5638	0.286668	0.37634	0.511184	0.713603	0.904465
MM_E_P15_09	single cell	E	wild type	15	23.2288	0.420655	0.530405	0.667136	0.822376	0.932135
MM_E_P25_01	single cell	E	wild type	25	22.3801	0.399199	0.516486	0.664315	0.825478	0.931801
MM_E_P25_02	single cell	E	wild type	25	18.6597	0.310303	0.417183	0.56869	0.765632	0.919112
MM_E_P25_06	single cell	E	wild type	25	18.9208	0.34496	0.460302	0.613165	0.792701	0.918071
MM_E_P25_08	single cell	E	wild type	25	21.226	0.389831	0.501914	0.646699	0.815317	0.929962
MM_F_BULK	bulk	F	wild type	0 (tail)	34.1765	0.876908	0.908188	0.926349	0.937403	0.950913
MM_F_P05_01	single cell	F	wild type	5	22.0136	0.389658	0.486289	0.605266	0.746729	0.883255
MM_F_P05_03	single cell	F	wild type	5	24.7777	0.496879	0.623303	0.757939	0.875215	0.940111
MM_F_P05_06	single cell	F	wild type	5	21.6864	0.427982	0.553795	0.698546	0.840519	0.93041
MM_F_P15_01	single cell	F	wild type	15	18.4281	0.32746	0.44645	0.608068	0.800316	0.929875
MM_F_P15_02	single cell	F	wild type	15	24.9267	0.382639	0.475776	0.605056	0.775055	0.917883
MM_F_P15_08	single cell	F	wild type	15	21.4082	0.42257	0.553369	0.706898	0.855129	0.937243
MM_F_P15_09	single cell	F	wild type	15	26.4404	0.553028	0.692492	0.823196	0.908542	0.944403
MM_F_P25_09	single cell	F	wild type	25	21.7118	0.38906	0.504149	0.65226	0.82099	0.932306
MM_F_P25_11	single cell	F	wild type	25	20.8822	0.336752	0.42634	0.546156	0.704823	0.875455
MM_F_P25_15	single cell	F	wild type	25	20.1556	0.319613	0.409433	0.542683	0.740419	0.916989
MM_F_P25_16	single cell	F	wild type	25	19.0512	0.355521	0.476672	0.636346	0.821044	0.933625
MM_MSH2A_BULK	bulk	Msh2a	Msh2-/-	0 (tail)	16.3523	0.447377	0.703746	0.786812	0.801079	0.809138
MM_MSH2A_P05_03	single cell	Msh2a	Msh2-/-	5	20.499	0.373407	0.455243	0.551568	0.663661	0.771385
MM_MSH2A_P05_05	single cell	Msh2a	Msh2-/-	5	18.3496	0.364544	0.472561	0.596806	0.71948	0.796772
MM_MSH2A_P05_07	single cell	Msh2a	Msh2-/-	5	20.6085	0.450262	0.57266	0.689798	0.773257	0.80768
MM_MSH2A_P15_02	single cell	Msh2a	Msh2-/-	15	20.1822	0.356323	0.448841	0.570339	0.712513	0.800235
MM_MSH2A_P15_03	single cell	Msh2a	Msh2-/-	15	18.8815	0.31647	0.404515	0.5197	0.661199	0.78107
MM_MSH2A_P15_04	single cell	Msh2a	Msh2-/-	15	16.6363	0.282065	0.375581	0.507198	0.67537	0.794601
MM_MSH2A_P15_05	single cell	Msh2a	Msh2-/-	15	19.8739	0.390379	0.515336	0.656956	0.768313	0.807534
MM_MSH2A_P25_01	single cell	Msh2a	Msh2-/-	25	22.4032	0.475102	0.594495	0.710376	0.784583	0.809351
MM_MSH2A_P25_02	single cell	Msh2a	Msh2-/-	25	21.1335	0.456633	0.585594	0.709443	0.785097	0.809453
MM_MSH2A_P25_03	single cell	Msh2a	Msh2-/-	25	34.3528	0.61273	0.693038	0.758843	0.795678	0.811016
MM_MSH2A_P25_04	single cell	Msh2a	Msh2-/-	25	17.8175	0.368081	0.496583	0.64316	0.764714	0.807857
MM_MSH2B_BULK	bulk	Msh2b	Msh2-/-	0 (tail)	34.8036	0.879716	0.909707	0.926681	0.937461	0.951147
MM_MSH2B_P05_01	single cell	Msh2b	Msh2-/-	5	24.7209	0.467613	0.574656	0.694765	0.818625	0.916748
MM_MSH2B_P05_04	single cell	Msh2b	Msh2-/-	5	21.737	0.443717	0.579999	0.729948	0.86392	0.937806
MM_MSH2B_P05_08	single cell	Msh2b	Msh2-/-	5	21.9626	0.40973	0.51469	0.639111	0.777594	0.898832
MM_MSH2B_P15_01	single cell	Msh2b	Msh2-/-	15	20.7036	0.353097	0.446339	0.57351	0.746251	0.907011
MM_MSH2B_P15_03	single cell	Msh2b	Msh2-/-	15	19.5203	0.354795	0.470269	0.620071	0.792274	0.919437
MM_MSH2B_P15_08	single cell	Msh2b	Msh2-/-	15	20.1271	0.395438	0.529618	0.689097	0.845765	0.935392
MM_MSH2B_P15_09	single cell	Msh2b	Msh2-/-	15	19.8589	0.370938	0.485587	0.629096	0.791249	0.913214
MM_MSH2B_P25_01	single cell	Msh2b	Msh2-/-	25	16.5798	0.287737	0.385389	0.526436	0.72723	0.910262
MM_MSH2B_P25_05	single cell	Msh2b	Msh2-/-	25	20.9759	0.383302	0.4878	0.622004	0.787645	0.918263
MM_MSH2B_P25_06	single cell	Msh2b	Msh2-/-	25	18.2634	0.30391	0.391002	0.516945	0.705017	0.896212
MM_MSH2B_P25_07	single cell	Msh2b	Msh2-/-	25	20.4011	0.36512	0.470128	0.610652	0.78869	0.924942
MM_MSH2C_BULK	bulk	Msh2c	Msh2-/-	0 (tail)	33.3833	0.873744	0.906438	0.92562	0.937017	0.950936
MM_MSH2C_P05_01	single cell	Msh2c	Msh2-/-	5	27.2366	0.50157	0.60715	0.723753	0.83876	0.918317
MM_MSH2C_P05_07	single cell	Msh2c	Msh2-/-	5	26.1045	0.469183	0.572342	0.690655	0.815192	0.913896
MM_MSH2C_P05_08	single cell	Msh2c	Msh2-/-	5	16.4347	0.289201	0.397777	0.551031	0.749187	0.911375
MM_MSH2C_P15_01	single cell	Msh2c	Msh2-/-	15	19.561	0.298588	0.371611	0.469448	0.605775	0.793564
MM_MSH2C_P15_02	single cell	Msh2c	Msh2-/-	15	21.5579	0.397586	0.523993	0.681705	0.843448	0.935462
MM_MSH2C_P15_03	single cell	Msh2c	Msh2-/-	15	19.8689	0.389553	0.531874	0.705828	0.865473	0.939505
MM_MSH2C_P15_04	single cell	Msh2c	Msh2-/-	15	32.79	0.372511	0.428367	0.500064	0.599656	0.763064
MM_MSH2C_P25_01	single cell	Msh2c	Msh2-/-	25	19.6966	0.390435	0.5247	0.689584	0.853727	0.93869
MM_MSH2C_P25_02	single cell	Msh2c	Msh2-/-	25	21.827	0.414016	0.537257	0.689089	0.842873	0.934575
MM_MSH2C_P25_03	single cell	Msh2c	Msh2-/-	25	20.223	0.395661	0.534283	0.700702	0.857775	0.939651
MM_MSH2C_P25_08	single cell	Msh2c	Msh2-/-	25	22.5167	0.409562	0.529491	0.678996	0.83737	0.934667
Size of mouse reference genome (bp)	2652783500

### Sheet: Table S2
Table S2. Mutation burden.
CellID	Cell line	Genotype	Passage	Size of genome covered by at least 20x in both single cell and bulk	SNV observed	INDEL observed	SNV burden per cell	INDEL burden per cell	INDEL-to-SNV ratio
MM_E_P05_02	E	wild type	5	508356138	167	35	1428.63	434.863	0.304391
MM_E_P05_03	E	wild type	5	678304746	403	40	2583.76	372.467	0.144157
MM_E_P05_04	E	wild type	5	628315006	191	47	1321.99	472.469	0.357392
MM_E_P15_01	E	wild type	15	621073063	254	22	1778.54	223.734	0.125797
MM_E_P15_02	E	wild type	15	474242843	212	15	1944.05	199.776	0.102763
MM_E_P15_06	E	wild type	15	445828399	157	15	1531.45	212.508	0.138763
MM_E_P15_09	E	wild type	15	659979776	295	29	1943.85	277.536	0.142776
MM_E_P25_01	E	wild type	25	631894643	401	46	2759.76	459.797	0.166607
MM_E_P25_02	E	wild type	25	488572293	446	36	3969.89	465.4	0.117233
MM_E_P25_06	E	wild type	25	544443500	313	20	2500.14	232.022	0.0928039
MM_E_P25_08	E	wild type	25	615605743	296	24	2091.03	246.241	0.117761
MM_F_P05_01	F	wild type	5	1011033846	189	49	812.958	306.114	0.376543
MM_F_P05_03	F	wild type	5	1287378586	425	33	1435.67	161.905	0.112773
MM_F_P05_06	F	wild type	5	1115047668	567	56	2211.37	317.21	0.143445
MM_F_P15_01	F	wild type	15	850857014	467	54	2386.89	400.857	0.167941
MM_F_P15_02	F	wild type	15	998441174	620	42	2700.48	265.693	0.0983871
MM_F_P15_08	F	wild type	15	1106926644	520	31	2042.94	176.887	0.0865842
MM_F_P15_09	F	wild type	15	1441294727	427	10	1288.39	43.8228	0.0340136
MM_F_P25_09	F	wild type	25	1012520964	941	90	4041.64	561.424	0.13891
MM_F_P25_11	F	wild type	25	873500550	1032	126	5137.93	911.087	0.177326
MM_F_P25_15	F	wild type	25	833362326	595	51	3104.95	386.535	0.12449
MM_F_P25_16	F	wild type	25	927949212	737	54	3453.94	367.555	0.106416
MM_MSH2A_P05_03	Msh2a	Msh2-/-	5	562737281	700	535	5409.59	6004.83	1.11003
MM_MSH2A_P05_05	Msh2a	Msh2-/-	5	546668445	395	369	3142.28	4263.39	1.35678
MM_MSH2A_P05_07	Msh2a	Msh2-/-	5	679054279	942	667	6032.79	6204.03	1.02838
MM_MSH2A_P15_02	Msh2a	Msh2-/-	15	510968796	3081	1182	26222.2	14610.9	0.557194
MM_MSH2A_P15_03	Msh2a	Msh2-/-	15	461401016	3424	922	32272.1	12621.3	0.391091
MM_MSH2A_P15_04	Msh2a	Msh2-/-	15	401741349	1813	515	19625.6	8096.8	0.412563
MM_MSH2A_P15_05	Msh2a	Msh2-/-	15	567571079	2666	374	20427.3	4162.02	0.203747
MM_MSH2A_P25_01	Msh2a	Msh2-/-	25	703538832	4834	1286	29880.7	11545.3	0.38638
MM_MSH2A_P25_02	Msh2a	Msh2-/-	25	675365514	4294	944	27650	8828.47	0.319294
MM_MSH2A_P25_03	Msh2a	Msh2-/-	25	914529801	6471	1975	30771.3	13640.2	0.443278
MM_MSH2A_P25_04	Msh2a	Msh2-/-	25	536985405	3827	1044	30993.3	12279.8	0.396207
MM_MSH2B_P05_01	Msh2b	Msh2-/-	5	1213904702	2814	1467	10081.2	7633.05	0.757158
MM_MSH2B_P05_04	Msh2b	Msh2-/-	5	1157756008	3452	1062	12966.6	5793.75	0.446822
MM_MSH2B_P05_08	Msh2b	Msh2-/-	5	1060149469	2083	1070	8544.65	6374.84	0.746062
MM_MSH2B_P15_01	Msh2b	Msh2-/-	15	925303719	3321	1498	15608.3	10225.4	0.655124
MM_MSH2B_P15_03	Msh2b	Msh2-/-	15	928109552	2916	1664	13663.4	11324.2	0.828794
MM_MSH2B_P15_08	Msh2b	Msh2-/-	15	1031049044	3880	1710	16365.3	10475.4	0.640096
MM_MSH2B_P15_09	Msh2b	Msh2-/-	15	965866997	4057	1722	18266.7	11260.8	0.616465
MM_MSH2B_P25_01	Msh2b	Msh2-/-	25	754959739	3886	1371	22384.7	11470.1	0.512407
MM_MSH2B_P25_05	Msh2b	Msh2-/-	25	1004168016	11101	2033	48075.9	12787.4	0.265984
MM_MSH2B_P25_06	Msh2b	Msh2-/-	25	793853775	8800	2025	48207.4	16111.5	0.334213
MM_MSH2B_P25_07	Msh2b	Msh2-/-	25	956880809	16904	2590	76825.2	17096	0.222531
MM_MSH2C_P05_01	Msh2c	Msh2-/-	5	1296389001	2506	1549	8406.55	7546.9	0.897741
MM_MSH2C_P05_07	Msh2c	Msh2-/-	5	1209516624	1597	1473	5742.02	7692.07	1.33961
MM_MSH2C_P05_08	Msh2c	Msh2-/-	5	755662026	1207	851	6946.27	7113.03	1.02401
MM_MSH2C_P15_01	Msh2c	Msh2-/-	15	767289556	1747	1436	9901.6	11820.8	1.19383
MM_MSH2C_P15_02	Msh2c	Msh2-/-	15	1038870318	3163	1715	13240.7	10426.9	0.787491
MM_MSH2C_P15_03	Msh2c	Msh2-/-	15	1021284636	3331	1544	14184	9548.89	0.673214
MM_MSH2C_P15_04	Msh2c	Msh2-/-	15	963177202	2119	1746	9567.46	11449.6	1.19672
MM_MSH2C_P25_01	Msh2c	Msh2-/-	25	1026734900	3868	449	16383.3	2762.11	0.168593
MM_MSH2C_P25_02	Msh2c	Msh2-/-	25	1089056032	9033	1735	36070.6	10062.4	0.278964
MM_MSH2C_P25_03	Msh2c	Msh2-/-	25	1038600911	8498	1319	35582.8	8021.37	0.225428
MM_MSH2C_P25_08	Msh2c	Msh2-/-	25	1069788815	5570	2211	22642.7	13054	0.57652
Size of mouse reference genome (bp)	2652783500
SNV calling sensitivity	0.61
INDEL calling sensitivity	0.42

### Sheet: Table S3
Table S3. Mutation burden in genes.
Cell ID	subject	genotype	passage	Total no. mutations observed	exonic	exonic_expressed	intronic	intronic_expressed	exonic_snv	exonic_indel	exonic_expressed_snv	exonic_expressed_indel	intronic_snv	intronic_indel	intronic_expressed_snv	intronic_expressed_indel	frameshift	frameshift_expressed	nonframeshift	nonframeshift_expressed	nonsynonymous	nonsynonymous_expressed	stopgain	stopgain_expressed	stoploss	stoploss_expressed	synonymous	synonymous_expressed	intergenic
MM_E_P05_02	E	wild type	5	202	2	2	91	52	2	0	2	0	71	20	44	9	0	0	0	0	2	2	0	0	0	0	0	0	98
MM_E_P05_03	E	wild type	5	443	5	4	157	81	5	0	4	0	143	14	77	5	0	0	0	0	4	4	0	0	0	0	1	0	248
MM_E_P05_04	E	wild type	5	238	1	0	81	44	1	0	0	0	67	14	41	5	0	0	0	0	1	0	0	0	0	0	0	0	137
MM_E_P15_01	E	wild type	15	276	6	3	96	57	6	0	3	0	88	8	52	6	0	0	0	0	3	2	1	0	0	0	2	1	157
MM_E_P15_02	E	wild type	15	227	5	1	92	49	5	0	1	0	84	8	44	5	0	0	0	0	4	1	0	0	0	0	1	0	113
MM_E_P15_06	E	wild type	15	172	3	1	77	54	3	0	1	0	66	11	47	7	0	0	0	0	2	1	0	0	0	0	1	0	76
MM_E_P15_09	E	wild type	15	324	8	3	126	76	8	0	3	0	114	12	70	7	0	0	0	0	6	3	0	0	0	0	2	0	168
MM_E_P25_01	E	wild type	25	447	3	1	135	69	3	0	1	0	118	17	58	11	0	0	0	0	3	1	0	0	0	0	0	0	280
MM_E_P25_02	E	wild type	25	482	5	4	189	106	5	0	4	0	174	15	97	9	0	0	0	0	4	3	0	0	0	0	1	1	250
MM_E_P25_06	E	wild type	25	333	4	2	129	75	4	0	2	0	124	5	73	2	0	0	0	0	4	2	0	0	0	0	0	0	180
MM_E_P25_08	E	wild type	25	320	7	7	133	75	7	0	7	0	126	7	72	3	0	0	0	0	7	7	0	0	0	0	0	0	158
MM_F_P05_01	F	wild type	5	238	2	2	83	44	2	0	2	0	67	16	36	8	0	0	0	0	1	1	0	0	0	0	1	1	138
MM_F_P05_03	F	wild type	5	458	1	0	136	64	1	0	0	0	126	10	57	7	0	0	0	0	1	0	0	0	0	0	0	0	287
MM_F_P05_06	F	wild type	5	623	7	4	204	109	7	0	4	0	191	13	100	9	0	0	0	0	4	3	0	0	0	0	3	1	372
MM_F_P15_01	F	wild type	15	521	6	4	199	107	6	0	4	0	179	20	99	8	0	0	0	0	5	4	0	0	0	0	1	0	274
MM_F_P15_02	F	wild type	15	662	5	3	280	170	5	0	3	0	262	18	159	12	0	0	0	0	3	2	0	0	0	0	2	1	332
MM_F_P15_08	F	wild type	15	551	5	4	201	111	5	0	4	0	190	11	105	7	0	0	0	0	5	4	0	0	0	0	0	0	301
MM_F_P15_09	F	wild type	15	437	3	2	167	84	3	0	2	0	162	5	81	3	0	0	0	0	3	2	0	0	0	0	0	0	234
MM_F_P25_09	F	wild type	25	1031	12	7	351	177	12	0	7	0	326	25	167	10	0	0	0	0	7	4	0	0	0	0	5	3	609
MM_F_P25_11	F	wild type	25	1158	18	7	406	190	17	1	6	1	372	34	179	14	1	1	0	0	13	4	3	2	0	0	1	0	655
MM_F_P25_15	F	wild type	25	646	10	7	246	158	10	0	7	0	229	17	149	9	0	0	0	0	8	6	0	0	0	0	2	1	334
MM_F_P25_16	F	wild type	25	791	14	10	297	166	14	0	10	0	283	14	160	7	0	0	0	0	9	6	1	1	0	0	4	3	415
MM_MSH2A_P05_03	Msh2a	Msh2-/-	5	1235	13	5	407	238	11	2	5	0	221	186	128	119	2	0	0	0	11	5	0	0	0	0	0	0	740
MM_MSH2A_P05_05	Msh2a	Msh2-/-	5	764	7	4	298	174	7	0	4	0	145	153	80	99	0	0	0	0	4	2	0	0	0	0	3	2	413
MM_MSH2A_P05_07	Msh2a	Msh2-/-	5	1609	17	12	585	346	14	3	9	3	346	239	196	162	3	3	0	0	10	7	0	0	0	0	4	2	914
MM_MSH2A_P15_02	Msh2a	Msh2-/-	15	4263	56	44	1897	1076	51	5	40	4	1353	544	810	350	3	3	2	1	41	33	1	0	0	0	8	6	1991
MM_MSH2A_P15_03	Msh2a	Msh2-/-	15	4346	62	41	1590	721	58	4	38	3	1256	334	593	177	4	3	0	0	41	29	1	1	0	0	15	8	2396
MM_MSH2A_P15_04	Msh2a	Msh2-/-	15	2328	33	17	985	588	33	0	17	0	747	238	473	147	0	0	0	0	25	15	0	0	0	0	8	2	1142
MM_MSH2A_P15_05	Msh2a	Msh2-/-	15	3040	53	34	1310	755	52	1	33	1	1151	159	673	108	1	1	0	0	36	25	1	0	0	0	15	8	1439
MM_MSH2A_P25_01	Msh2a	Msh2-/-	25	6120	88	55	2589	1317	85	3	53	2	2031	558	1096	342	3	2	0	0	61	40	1	0	0	0	23	13	2996
MM_MSH2A_P25_02	Msh2a	Msh2-/-	25	5238	74	51	2229	1178	70	4	48	3	1816	413	1004	258	4	3	0	0	50	35	1	0	0	0	19	13	2537
MM_MSH2A_P25_03	Msh2a	Msh2-/-	25	8446	118	74	3498	1625	113	5	71	3	2656	842	1321	492	5	3	0	0	85	56	0	0	0	0	28	15	4281
MM_MSH2A_P25_04	Msh2a	Msh2-/-	25	4871	82	54	2108	1131	77	5	51	3	1639	469	917	297	5	3	0	0	49	33	1	0	0	0	27	18	2311
MM_MSH2B_P05_01	Msh2b	Msh2-/-	5	4281	55	36	1663	849	51	4	34	2	1066	597	560	356	4	2	0	0	37	26	1	0	0	0	13	8	2290
MM_MSH2B_P05_04	Msh2b	Msh2-/-	5	4514	63	37	1772	919	59	4	35	2	1329	443	705	270	4	2	0	0	42	27	3	2	0	0	14	7	2388
MM_MSH2B_P05_08	Msh2b	Msh2-/-	5	3153	48	27	1179	659	42	6	25	2	764	415	439	264	6	2	0	0	33	19	2	2	0	0	7	4	1710
MM_MSH2B_P15_01	Msh2b	Msh2-/-	15	4819	82	59	2044	1160	76	6	55	4	1389	655	820	430	6	4	0	0	53	37	2	2	0	0	20	15	2356
MM_MSH2B_P15_03	Msh2b	Msh2-/-	15	4580	64	44	1797	942	58	6	39	5	1126	671	604	409	6	5	0	0	40	27	3	3	0	0	14	8	2427
MM_MSH2B_P15_08	Msh2b	Msh2-/-	15	5590	83	62	2172	1099	74	9	55	7	1497	675	773	420	9	7	0	0	45	29	3	3	0	0	25	22	2971
MM_MSH2B_P15_09	Msh2b	Msh2-/-	15	5779	75	53	2168	1024	65	10	47	6	1489	679	733	391	9	5	1	1	52	37	0	0	0	0	13	10	3173
MM_MSH2B_P25_01	Msh2b	Msh2-/-	25	5257	97	68	2277	1250	92	5	65	4	1653	624	944	417	4	4	0	0	69	48	2	1	0	0	20	16	2463
MM_MSH2B_P25_05	Msh2b	Msh2-/-	25	13134	284	195	5746	2478	273	11	188	8	4870	876	2219	557	11	8	0	0	193	133	4	1	0	0	74	55	6024
MM_MSH2B_P25_06	Msh2b	Msh2-/-	25	10825	255	167	4970	2212	241	14	159	9	4024	946	1897	617	13	8	1	1	177	121	5	2	1	1	57	36	4644
MM_MSH2B_P25_07	Msh2b	Msh2-/-	25	19494	405	267	8600	3247	397	8	264	3	7451	1149	2947	735	7	3	1	0	294	192	6	6	0	0	96	69	8969
MM_MSH2C_P05_01	Msh2c	Msh2-/-	5	4055	52	39	1577	806	50	2	37	2	973	604	498	371	2	2	0	0	35	26	1	1	0	0	13	10	2149
MM_MSH2C_P05_07	Msh2c	Msh2-/-	5	3070	20	11	1215	638	13	7	9	2	613	602	317	363	4	1	2	1	11	8	1	0	0	0	2	1	1637
MM_MSH2C_P05_08	Msh2c	Msh2-/-	5	2058	30	17	834	480	28	2	16	1	462	372	286	213	2	1	0	0	19	10	0	0	0	0	9	6	1044
MM_MSH2C_P15_01	Msh2c	Msh2-/-	15	3183	22	15	1004	452	19	3	14	1	539	465	239	251	3	1	0	0	16	11	0	0	0	0	3	3	1972
MM_MSH2C_P15_02	Msh2c	Msh2-/-	15	4878	80	56	2009	1048	68	12	47	9	1254	755	677	466	12	9	0	0	46	30	2	2	0	0	19	15	2454
MM_MSH2C_P15_03	Msh2c	Msh2-/-	15	4875	91	63	2001	1064	85	6	58	5	1332	669	744	422	6	5	0	0	59	36	0	0	0	0	25	21	2426
MM_MSH2C_P15_04	Msh2c	Msh2-/-	15	3865	52	32	1489	776	46	6	28	4	792	697	428	426	5	4	0	0	31	19	1	0	0	0	14	9	2044
MM_MSH2C_P25_01	Msh2c	Msh2-/-	25	4317	109	70	1771	956	104	5	66	4	1566	205	859	138	5	4	0	0	65	37	2	0	1	0	36	29	2087
MM_MSH2C_P25_02	Msh2c	Msh2-/-	25	10768	257	168	4394	1927	243	14	160	9	3661	733	1646	465	14	9	0	0	163	111	7	4	1	0	70	47	5336
MM_MSH2C_P25_03	Msh2c	Msh2-/-	25	9817	181	128	3906	1639	171	10	122	7	3351	555	1447	328	10	7	0	0	108	78	4	3	1	0	55	41	4990
MM_MSH2C_P25_08	Msh2c	Msh2-/-	25	7781	129	84	3163	1493	118	11	76	8	2237	926	1121	559	10	7	1	1	86	53	3	1	0	0	28	21	3901
